# Development of SARS-CoV-2 replicons for the ancestral virus and variant of concern Delta for antiviral screening

**DOI:** 10.1101/2022.10.11.511804

**Authors:** Maximilian Erdmann, Maia Kavanagh Williamson, Tuksin Jearanaiwitayakul, James Bazire, David A. Matthews, Andrew D. Davidson

**Affiliations:** School of Cellular and Molecular Medicine, University of Bristol, BS8 1TD, UK; Department of Microbiology, Mahidol University, Bangkok, Thailand

**Keywords:** SARS-CoV-2, reverse genetics, replicon, Variant of Concern, antiviral testing

## Abstract

SARS-CoV-2 is the aetiologic agent of COVID-19 and the associated ongoing pandemic. As the pandemic has progressed, Variants of Concern (VOC) have emerged with lineage defining mutations. Using a SARS-CoV-2 reverse genetic system, based on transformation associated recombination in yeast, a series of replicons were produced for the ancestral Wuhan virus and the SARS-CoV-2 VOC Delta in which different combinations of the Spike, membrane, ORF6 and ORF7a coding sequences were replaced with sequences encoding the selectable marker puromycin N-acetyl transferase and reporter proteins (*Renilla* luciferase, mNeonGreen and mScarlet). Replicon RNAs were replication competent in African green monkey kidney (Vero E6) derived cells and a range of human cell lines, with a Vero E6 cell line expressing ACE2 and TMPRSS2 showing much higher transfection efficiency and overall levels of *Renilla* luciferase activity. The replicons could be used for transient gene expression studies, but cell populations that stably maintained the replicons could not be propagated. Replication of the transiently expressed replicon RNA genomes was sensitive to remedesivir, providing a system to dissect the mechanism of action of antiviral compounds.
