## Supplementary Table 1 for "Development of SARS-CoV-2 replicons for the ancestral virus and variant of concern Delta for antiviral screening"

### Sheet: SupTable 1 SCoV-2 Rep fragments
Fragment name	Wuhan-Hu-1 location	Insert size bp	Amplification primers	Insert Position	Wuhan-Hu-1 location	Wuhan-Hu-1 Replicon location	Orientation	Sequence 5' - 3'				Sequence of fragments with introduced genes
F1	1_2870	2958	F1newF	1_28	5' end of F1new	5' end of F1new	F	CGCTAGGGATAACAGGGTAATATAGAAC
			F1newR	2958_2935	2847_2870	2847_2870	R	TTACTTCTGTACCGAGTTCAACTG
F2	2801-5740	2940	F2newF	1_28	2801_2828	2801_2828	F	GATGAAAGGATTGATAAAGTACTTAATG
			F2newR	2916-2940	5716_5740	5716_5740	R	ACTAGCACAAGTAAATGTACCATGC
F3	5761_8606	2940	F3newF	1_24	5761_5694	5761_5694	F	ACCTTTTGTTATGATGTCAGCACC
			F3newR	2911_2936	8581_8606	8581_8606	R	GGAACACAAGTGTAACTTTAATTAAC
F4	8541-11480	2958	F4newF	1_31	8541-8571	8541-8571	F	CACTTAAGGGTGGTAAAATTGTTAATAATTG
			F4newR	2914-2940	11454-11480	11454-11480	R	AGATTATAAGAGCCCACATGGAAATGG
F5	11411_14350	2940	F5newF	1_31	11411_11441	11411_11441	F	ACACTCGTTTATAAAGTTTATTATGGTAATG
			F5newR	2912-2940	14322_14350	14322_14350	R	CATCCAAACAGTTAACACAATTTGGGTGG
F6	14281_17720	2940	F6newF	1_31	14281_14311	14281_14311	F	AAACTCTTTGACCGTTATTTTAAATATTGGG
			F6newR	2911-2940	17191_17220	17191_17220	R	ATCTATAGGCAAATATTTTAATGCCTTCTC
F7	17151_20090	2940	F7newF	1_24	17151_17174	17151_17174	F	GTATACAGCTTGCTCTCATGCCGC
			F7newR	2912-2940	20062_20090	20062_20090	R	GGACCTACAGATGGTTGTAAACCTTTAAC
F8_9	20021_22960	3347	F8newF	1_24	20021_20044	20021_20044	F	TTAGAAATGCCCGTAATGGTGTTC				TTAGAAATGCCCGTAATGGTGTTCTTATTACAGAAGGTAGTGTTAAAGGTTTACAACCATCTGTAGGTCCCAAACAAGCTAGTCTTAATGGAGTCACATTAATTGGAGAAGCCGTAAAAACACAGTTCAATTATTATAAGAAAGTTGATGGTGTTGTCCAACAATTACCTGAAACTTACTTTACTCAGAGTAGAAATTTACAAGAATTTAAACCCAGGAGTCAAATGGAAATTGATTTCTTAGAATTAGCTATGGATGAATTCATTGAACGGTATAAATTAGAAGGCTATGCCTTCGAACATATCGTTTATGGAGATTTTAGTCATAGTCAGTTAGGTGGTTTACATCTACTGATTGGACTAGCTAAACGTTTTAAGGAATCACCTTTTGAATTAGAAG…
			F9newR	2913-2940	25803_25830	23340-23367	R	AAAATAGTTGGCATCATAAAGTAATGGG
F10_11	25761_28700	2940	F10newF	1_25	25761_25785	23298-23322	F	AATAATGAGGCTTTGGCTTTGCTGG				AATAATGAGGCTTTGGCTTTGCTGGAAATGCCGTTCCAAAAACCCATTACTTTATGATGCCAACTATTTTCTTTGCTGGCATACTAATTGTTACGACTATTGTATACCTTACAATAGTGTAACTTCTTCAATTGTCATTACTTCAGGTGATGGCACAACAAGTCCTATTTCTGAACATGACTACCAGATTGGTGGTTATACTGAAAAATGGGAATCTGGAGTAAAAGACTGTGTTGTATTACACAGTTACTTCACTTCAGACTATTACCAGCTGTACTCAACTCAATTGAGTACAGACACTGGTGTTGAACATGTTACCTTCTTCATCTACAATAAAATTGTTGATGAGCCTGAAGAACATGTCCAAATTCACACAATCGACGGTTCATCCGGAGTTGT…
			F11newR	1326-1351	see below	_27708	R	GATTCGCTACCTTAGGACCGTTATAG
5' end of F1new	5'-CGCTAGGGATAACAGGGTAATATAGAACCCGAACGACCGAGCGCAGCGGCGGCCGCGCTGATACCGCCGCTAATACGACTCACTATAG-3'								Contains nucleotides 9311-9380 of the pYES1L BAC/YAC plasmid sequence containing a Not I site (in blue), followed by a T7 RNA polymerase promoter (red) and a single "G" upstream of the SARS-CoV-2 sequence.
3' end of F11new	5'-AAAAAAAAAAAAAAAAAAAAAAAAAAAAAAAAAGGCGCGCCCCTCGCCGCAGTTAATTAAAGTCAGTGAGCGAGGAAGCGCGTAACTATAACGGTCCTAAGGTAGCGAATC								The sequence downstream of the 3' end of the SARS-CoV-2 genome contains; a stretch of 33 "A"s, an Asc I restriction site (in blue) and nucleotides 1-70 of the pYES1L BAC/YAC plasmid sequence.
3' end of F11-HDV-T7 term	5'-AAAAAAAAAAAAAAAAAAAAAAAAAAAAAAAAAAAGGCCGGCATGGTCCCAGCCTCCTCGCTGGCGCCGGCTGGGCAACATTCCGAGGGGACCGTCCCCTCGGTAATGGCGAATGGGACCGGATCCGTCGACAGCTTCTTTCAGGAAAAAAACTAACAGATATCATGGATATGCTAGGAAGCTTTCTTTCAGCAAAAAACCCCTCAAGACCCGTTTAGAGGCCCCAAGGGGTTATGCTAGGGGCGCGCCCCTCGCCGCAGTTAATTAAAGTCAGTGAGCGAGGAAGCGCGTAACTATAACGGTCCTAAGGTAGCGAATC																																					The sequence downstream of the 3' end of the SARS-CoV-2 genome contains; a stretch of 33 "A"s, a HDV ribozyme (in red), a T7 terminator (in blue) and nucleotides 1-70 of the pYES1L BAC/YAC plasmid sequence.
