## Supplementary Table 2 for "Development of SARS-CoV-2 replicons for the ancestral virus and variant of concern Delta for antiviral screening"

### Sheet: Sup Table 2 OL-PCR primers
Final Fragment	Fragments for OL-PCR/HiFi assembly	Forward primer name	Forward primer sequence	Reverse primer name	Reverse primer sequence
F10_11-Rz	Fragment 1	F10newF	AATAATGAGGCTTTGGCTTTGCTGG	3’_endmod_rev	GGGCTCTTCCATATAGGGGGCTCTTCCATATAGGCAGCTCTCCCTAGCATTGTTCAC
	Fragment 2	3’_endmod_for	GTGAACAATGCTAGGGAGAGCTGCCTATATGG	T7 rev	GATTCGCTACCTTAGGACCGTTATAGTTACGCGCTTCCTCGCTCACTGACTTTAATTAACTGCGGCGAGGGGCGCGCCCCTAGCATAACCCCTTGGGGCCTCTAAACGGGTCTTG
F1-Nsp1-KH-AA	Fragment 1	F1newF	CGCTAGGGATAACAGGGTAATATAGAAC	Nsp1KH-AA-R	GTAACACCACTGCTTGCAGCAGTGTTCCAGTTTTCTTGAAAATCTTC
	Fragment 2	Nsp1KH-AA-F	CTGGAACACTGCTGCAAGCAGTGGTGTTACCCGTGAACTCATGC	F1newR	TTACTTCTGTACCGAGTTCAACTG
F8_9	Fragment 1	F8newF	TTAGAAATGCCCGTAATGGTGTTC	PAC-OL-5'-R	GGCGAACAGTTGGTTTGTATTCAGTCATTGTTCGTTTAGTTGTTAACAAGAACATC
	Fragment 2	PAC-OL-5'-F	GATGTTCTTGTTAACAACTAAACGAACAATGACTGAATACAAACCAACTGTTCGCC	PAC-OL-3'-R	CTCATAAACAAATCCATAAGTTCGTTTATGCACCTGGTTTGCGAGTCATGCACC
	Fragment 3	PAC-OL-3'-F	GGTGCATGACTCGCAAACCAGGTGCATAAACGAACTTATGGATTTGTTTATGAG	F9newR	AAAATAGTTGGCATCATAAAGTAATGGG
F10_11-ORF7	Fragment 1	F10newF	AATAATGAGGCTTTGGCTTTGCTGG	ORF7NGnewR1	CAAGATTCCAAATGGAAACTTTAAAAGTCC
	Fragment 2	ORF7NGnewF1	CGTTGACTTTCAGGTTACTATAGCAGAG	3'endmod_rev	GGGCTCTTCCATATAGGCAGCTCTCCCTAGCATTGTTCAC
	Fragment 3	3'endmod_for	GTGAACAATGCTAGGGAGAGCTGCCTATATGG	T7 rev	GATTCGCTACCTTAGGACCGTTATAGTTACGCGCTTCCTCGCTCACTGACTTTAATTAACTGCGGCGAGGGGCGCGCCCCTAGCATAACCCCTTGGGGCCTCTAAACGGGTCTTG
F10_11-ORF6	Fragment 1	F10newF	AATAATGAGGCTTTGGCTTTGCTGG	Rluc-ORF6-TRS-OL-5-R	GTAATAAGAAAGCGTTCGTGATGTAGCAACTTATTGTTCATTTTTGAGAACTCGCTCAAC
	Fragment 2	Rluc-ORF6-TRS-OL-5-F	GTTGAGCGAGTTCTCAAAAATGAACAATAAGTTGCTACATCACGAACGCTTTCTTATTAC	3'endmod_rev	GGGCTCTTCCATATAGGCAGCTCTCCCTAGCATTGTTCAC
	Fragment 3	3'endmod_for	GTGAACAATGCTAGGGAGAGCTGCCTATATGG	T7 rev	GATTCGCTACCTTAGGACCGTTATAGTTACGCGCTTCCTCGCTCACTGACTTTAATTAACTGCGGCGAGGGGCGCGCCCCTAGCATAACCCCTTGGGGCCTCTAAACGGGTCTTG
F8_11-DeltaORF6	Fragment 1	Extremer-F8newF	GCGCAGCGGCGGCCGCGCTGATACCGCCGCTTAGAAATGCCCGTAATGGTGTTC	Delta_Rep_ORF3aR	GCTTCAAAGTTACAGTTCCAATTGTGAAG
	Fragment 2	Delta_Rep_ORF3aF	CTTCACAATTGGAACTGTAACTTTGAAGC	F9new-HiFi	GAACGGCATTTCCAGCAAAGCCAAAGCCTC
	Fragment 3	F10newF	AATAATGAGGCTTTGGCTTTGCTGG	Delta_Rep_ORF7aR	GTAGCGAGTGTTATCAGTGCCAAG
	Fragment 4	Delta_Rep_ORF7aF	CTTGGCACTGATAACACTCGCTAC	3'endmod_rev	GGGCTCTTCCATATAGGCAGCTCTCCCTAGCATTGTTCAC
	Fragment 5	3'endmod_for	GTGAACAATGCTAGGGAGAGCTGCCTATATGG	Extremer-F11newR	GCTCACTGACTTTAATTAACTGCGGCGAGGGGCGCGCCCCTAGCATAACCCCTTGG
F8_11-DeltaORF7a	Fragment 1	Extremer-F8newF	GCGCAGCGGCGGCCGCGCTGATACCGCCGCTTAGAAATGCCCGTAATGGTGTTC	Delta_Rep_ORF3aR	GCTTCAAAGTTACAGTTCCAATTGTGAAG
	Fragment 2	Delta_Rep_ORF3aF	CTTCACAATTGGAACTGTAACTTTGAAGC	F9new-HiFi	GAACGGCATTTCCAGCAAAGCCAAAGCCTC
	Fragment 3	F10newF	AATAATGAGGCTTTGGCTTTGCTGG	HiFi-ORF8startR	CTAAGAAAACAAGAAATTTCATGTTCG
	Fragment 4	ORF8startF	CGAACATGAAATTTCTTGTTTTCTTAGG	3'endmod_rev	GGGCTCTTCCATATAGGCAGCTCTCCCTAGCATTGTTCAC
	Fragment 5	3'endmod_for	GTGAACAATGCTAGGGAGAGCTGCCTATATGG	Extremer-F11newR	GCTCACTGACTTTAATTAACTGCGGCGAGGGGCGCGCCCCTAGCATAACCCCTTGG
