## Supplementary Table 3 for "Development of SARS-CoV-2 replicons for the ancestral virus and variant of concern Delta for antiviral screening"

### Sheet: SupTable 3 inserted genes
Replicon construct	Introduced coding sequence (CDS)	location in the replicon	5'-3' sequence	Replaces	Location Wuhan-Hu-1 sequence
pSC2-Rep-Wu-Gp-RL
	eGFP-pac	21563-22921	ATGGTGAGCAAGGGCGAGGAGCTGTTCACCGGGGTGGTGCCCATCCTGGTCGAGCTGGACGGCGACGTAAACGGCCACAAGTTCAGCGTGTCCGGCGAGGGCGAGGGCGATGCCACCTACGGCAAGCTGACCCTGAAGTTCATCTGCACCACCGGCAAGCTGCCCGTGCCCTGGCCCACCCTCGTGACCACCCTGACCTACGGCGTGCAGTGCTTCAGCCGCTACCCCGACCACATGAAGCAGCACGACTTCTTCAAGTCCGCCATGCCCGAAGGCTACGTCCAGGAGCGCACCATCTTCTTCAAGGACGACGGCAACTACAAGACCCGCGCCGAGGTGAAGTTCGAGGGCGACACCCTGGTGAACCGCATCGAGCTGAAGGGCATCGACTTCAAGGAG…	S gene CDS	21563-25384
	Renilla luciferase	24060-24995	CATGACTTCGAAAGTTTATGATCCAGAACAAAGGAAACGGATGATAACTGGTCCGCAGTGGTGGGCCAGATGTAAACAAATGAATGTTCTTGATTCATTTATTAATTATTATGATTCAGAAAAACATGCAGAAAATGCTGTTATTTTTTTACATGGTAACGCGGCCTCTTCTTATTTATGGCGACATGTTGTGCCACATATTGAGCCAGTAGCGCGGTGTATTATACCAGACCTTATTGGTATGGGCAAATCAGGCAAATCTGGTAATGGTTCTTATAGGTTACTTGATCATTACAAATATCTTACTGCATGGTTTGAACTTCTTAATTTACCAAAGAAGATCATTTTTGTCGGCCATGATTGGGGTGCTTGTTTGGCATTTCATTATAGCTATGAGCA…	M gene CDS	26523-27191
pSC2-Rep-Wu-p-RL-X series
	pac	21563-22162	ATGACTGAATACAAACCAACTGTTCGCCTGGCAACTCGTGATGATGTTCCACGTGCAGTTCGCACCCTGGCTGCTGCATTTGCTGACTACCCTGCAACCCGTCACACTGTGGACCCAGACCGCCACATTGAACGTGTGACTGAACTGCAGGAGCTGTTCCTGACCCGTGTGGGCCTGGACATTGGCAAAGTGTGGGTGGCAGATGATGGTGCTGCTGTGGCAGTGTGGACCACCCCTGAATCTGTTGAAGCTGGTGCAGTGTTTGCTGAGATTGGCCCACGCATGGCAGAACTGTCTGGCAGCCGCCTGGCAGCACAACAGCAGATGGAAGGTCTGCTGGCACCACACCGCCCAAAAGAACCTGCTTGGTTCCTGGCAACTGTGGGTGTGAGCCCTGAC…	S gene CDS	21563-25384
	Renilla luciferase	23301-24236	ATGACTTCGAAAGTTTATGATCCAGAACAAAGGAAACGGATGATAACTGGTCCGCAGTGGTGGGCCAGATGTAAACAAATGAATGTTCTTGATTCATTTATTAATTATTATGATTCAGAAAAACATGCAGAAAATGCTGTTATTTTTTTACATGGTAACGCGGCCTCTTCTTATTTATGGCGACATGTTGTGCCACATATTGAGCCAGTAGCGCGGTGTATTATACCAGACCTTATTGGTATGGGCAAATCAGGCAAATCTGGTAATGGTTCTTATAGGTTACTTGATCATTACAAATATCTTACTGCATGGTTTGAACTTCTTAATTTACCAAAGAAGATCATTTTTGTCGGCCATGATTGGGGTGCTTGTTTGGCATTTCATTATAGCTATGAGCAT…	M gene CDS	26523-27191
pSC2-Rep-Wu-p-RL-6NG	mNeonGreen (codon optimised)	24247-24958	ATGGTGTCTAAAGGCGAAGAGGACAATATGGCCTCTTTGCCAGCTACCCATGAACTGCACATCTTTGGAAGCATTAATGGCGTAGATTTCGACATGGTCGGACAGGGAACAGGAAATCCGAATGACGGCTATGAGGAGCTTAACCTCAAGTCCACAAAAGGCGACTTGCAGTTCTCTCCCTGGATTCTGGTGCCTCACATAGGGTATGGGTTTCACCAGTATCTGCCTTACCCTGATGGTATGTCACCCTTTCAAGCGGCTATGGTTGATGGCAGTGGTTACCAGGTTCATCGAACCATGCAGTTTGAGGACGGAGCTTCCCTCACAGTCAACTACAGGTACACCTATGAAGGCTCACACATCAAAGGAGAAGCCCAAGTGAAGGGTACAGGCTTTCCA…	ORF6 gene CDS	27202-27387
pSC2-Rep-Wu-p-RL-6Scar	mScarlet (codon optimised)	24247-24946	ATGGTGAGCAAAGGGGAAGCCGTGATTAAGGAGTTCATGCGCTTCAAAGTGCACATGGAAGGCAGCATGAATGGGCATGAGTTCGAGATTGAGGGCGAAGGCGAAGGCAGGCCATATGAAGGAACCCAAACCGCTAAGCTGAAGGTGACAAAAGGAGGGCCATTGCCCTTTAGCTGGGACATCCTTTCTCCCCAGTTCATGTATGGGTCACGCGCTTTTACGAAACATCCAGCAGACATTCCCGATTACTACAAGCAGAGTTTTCCAGAGGGGTTCAAGTGGGAACGGGTCATGAACTTTGAGGATGGAGGTGCCGTTACAGTCACACAGGATACCTCTCTGGAGGATGGTACTCTCATCTACAAGGTGAAGCTGAGAGGAACCAACTTTCCTCCTGAT…	ORF6 gene CDS	27202-27387
pSC2-Rep-Wu-p-RL-7NG	mNeonGreen (codon optimised)	24439-25150	ATGGTGTCTAAAGGCGAAGAGGACAATATGGCCTCTTTGCCAGCTACCCATGAACTGCACATCTTTGGAAGCATTAATGGCGTAGATTTCGACATGGTCGGACAGGGAACAGGAAATCCGAATGACGGCTATGAGGAGCTTAACCTCAAGTCCACAAAAGGCGACTTGCAGTTCTCTCCCTGGATTCTGGTGCCTCACATAGGGTATGGGTTTCACCAGTATCTGCCTTACCCTGATGGTATGTCACCCTTTCAAGCGGCTATGGTTGATGGCAGTGGTTACCAGGTTCATCGAACCATGCAGTTTGAGGACGGAGCTTCCCTCACAGTCAACTACAGGTACACCTATGAAGGCTCACACATCAAAGGAGAAGCCCAAGTGAAGGGTACAGGCTTTCCA…	ORF7a gene CDS	27394-27676
pSC2-Rep-Wu-p-RL-7Scar	mScarlet (codon optimised)	24439-25138	ATGGTGAGCAAAGGGGAAGCCGTGATTAAGGAGTTCATGCGCTTCAAAGTGCACATGGAAGGCAGCATGAATGGGCATGAGTTCGAGATTGAGGGCGAAGGCGAAGGCAGGCCATATGAAGGAACCCAAACCGCTAAGCTGAAGGTGACAAAAGGAGGGCCATTGCCCTTTAGCTGGGACATCCTTTCTCCCCAGTTCATGTATGGGTCACGCGCTTTTACGAAACATCCAGCAGACATTCCCGATTACTACAAGCAGAGTTTTCCAGAGGGGTTCAAGTGGGAACGGGTCATGAACTTTGAGGATGGAGGTGCCGTTACAGTCACACAGGATACCTCTCTGGAGGATGGTACTCTCATCTACAAGGTGAAGCTGAGAGGAACCAACTTTCCTCCTGAT…	ORF7a gene CDS	27394-27676
pSC2-Rep-Del-p-RL-X series
	pac	21563-22162	ATGACTGAATACAAACCAACTGTTCGCCTGGCAACTCGTGATGATGTTCCACGTGCAGTTCGCACCCTGGCTGCTGCATTTGCTGACTACCCTGCAACCCGTCACACTGTGGACCCAGACCGCCACATTGAACGTGTGACTGAACTGCAGGAGCTGTTCCTGACCCGTGTGGGCCTGGACATTGGCAAAGTGTGGGTGGCAGATGATGGTGCTGCTGTGGCAGTGTGGACCACCCCTGAATCTGTTGAAGCTGGTGCAGTGTTTGCTGAGATTGGCCCACGCATGGCAGAACTGTCTGGCAGCCGCCTGGCAGCACAACAGCAGATGGAAGGTCTGCTGGCACCACACCGCCCAAAAGAACCTGCTTGGTTCCTGGCAACTGTGGGTGTGAGCCCTGAC…	S gene CDS	21563-25384
	Renilla luciferase	23301-24236	ATGACTTCGAAAGTTTATGATCCAGAACAAAGGAAACGGATGATAACTGGTCCGCAGTGGTGGGCCAGATGTAAACAAATGAATGTTCTTGATTCATTTATTAATTATTATGATTCAGAAAAACATGCAGAAAATGCTGTTATTTTTTTACATGGTAACGCGGCCTCTTCTTATTTATGGCGACATGTTGTGCCACATATTGAGCCAGTAGCGCGGTGTATTATACCAGACCTTATTGGTATGGGCAAATCAGGCAAATCTGGTAATGGTTCTTATAGGTTACTTGATCATTACAAATATCTTACTGCATGGTTTGAACTTCTTAATTTACCAAAGAAGATCATTTTTGTCGGCCATGATTGGGGTGCTTGTTTGGCATTTCATTATAGCTATGAGCAT…	M gene CDS	26523-27191
pSC2-Rep-Wu-p-RL-6Scar	mScarlet (codon optimised)	24439-25138	ATGGTGAGCAAAGGGGAAGCCGTGATTAAGGAGTTCATGCGCTTCAAAGTGCACATGGAAGGCAGCATGAATGGGCATGAGTTCGAGATTGAGGGCGAAGGCGAAGGCAGGCCATATGAAGGAACCCAAACCGCTAAGCTGAAGGTGACAAAAGGAGGGCCATTGCCCTTTAGCTGGGACATCCTTTCTCCCCAGTTCATGTATGGGTCACGCGCTTTTACGAAACATCCAGCAGACATTCCCGATTACTACAAGCAGAGTTTTCCAGAGGGGTTCAAGTGGGAACGGGTCATGAACTTTGAGGATGGAGGTGCCGTTACAGTCACACAGGATACCTCTCTGGAGGATGGTACTCTCATCTACAAGGTGAAGCTGAGAGGAACCAACTTTCCTCCTGAT…	ORF6 gene CDS	27202-27387
pSC2-Rep-Wu-p-RL-7NG	mNeonGreen (codon optimised)	24247-24958	ATGGTGTCTAAAGGCGAAGAGGACAATATGGCCTCTTTGCCAGCTACCCATGAACTGCACATCTTTGGAAGCATTAATGGCGTAGATTTCGACATGGTCGGACAGGGAACAGGAAATCCGAATGACGGCTATGAGGAGCTTAACCTCAAGTCCACAAAAGGCGACTTGCAGTTCTCTCCCTGGATTCTGGTGCCTCACATAGGGTATGGGTTTCACCAGTATCTGCCTTACCCTGATGGTATGTCACCCTTTCAAGCGGCTATGGTTGATGGCAGTGGTTACCAGGTTCATCGAACCATGCAGTTTGAGGACGGAGCTTCCCTCACAGTCAACTACAGGTACACCTATGAAGGCTCACACATCAAAGGAGAAGCCCAAGTGAAGGGTACAGGCTTTCCA…	ORF7a gene CDS	27394-27676
T7-SARS-CoV-2 N gene plasmid	SARS-CoV-2 N gene (codon optimised)		TAATACGACTCACTATAGATCTAAACGAACAAACTAAAATGTCTGATAATGGACCCCAAAATCAGCGAAATGCACCCCGCATTACGTTTGGTGGACCCTCAGATTCAACTGGCAGTAACCAGAATGGAGAACGCAGTGGGGCGCGATCAAAACAACGTCGGCCCCAAGGTTTACCCAATAATACTGCGTCTTGGTTCACCGCTCTCACTCAACATGGCAAGGAAGACCTTAAATTCCCTCGAGGACAAGGCGTTCCAATTAACACCAATAGCAGTCCAGATGACCAAATTGGCTACTACCGAAGAGCTACCAGACGAATTCGTGGTGGTGACGGTAAAATGAAAGATCTCAGTCCAAGATGGTATTTCTACTACCTAGGAACTGGGCCAGAAGCTGGAC…
