## Supplementary Table 4 for "Development of SARS-CoV-2 replicons for the ancestral virus and variant of concern Delta for antiviral screening"

### Sheet: SupTable4 Screening primers
Overlap	Primer name	Wuhan-Hu-1 location	Primer size	Sequence 5' - 3'					Fragment size	Multiplex reaction
pYesL1+F1	OL1-F	9278-9307 pYESL1	30	CGGTGCGTCCCTGTTTGCATTATGAATTAG					214 bp	A
pYesL1+F1	OL1-R	64-93	30	AGCCACACAGATTTTAAAGTTCGTTTAGAG						A
F1+F2	OL2-F	2609-2639	31	CCAGTTTGTATTAACGGGCTTATGTTGCTCG					387 bp	A
F1+F2	OL2-R	2964-2995	32	CTCATCAAATAAGTAGTATGTAGCCATACTCC						A
F2+F3	OL3-F	5440-5470	31	AGGTGATGTTAGAGAAACAATGAGTTACTTG					446 bp	A
F2+F3	OL3-R	5856-5885	30	TGTAACTGTTTTCTTTGTAGAAAACATCCG						A
F3+F4	OL4-F	8314-8344	31	GACACCCCGTGACCTTGGTGCTTGTATTGAC					523 bp	A
F3+F4	OL4-R	8807-8836	30	GACTGCAGCAATCAATGGGCAAGCTTTGTC						A
F4+F5	OL5-F	11102-11133	32	CCTTTTGCTATGGGTATTATTGCTATGTCTGC					618 bp	A
F4+F5	OL5-R	11690-11719	30	CTGTGTAGAAACTAAGTAATCATAAACACC						A
F5+F6	OL6-F	13897-13926	30	GATGATGATTATTTCAATAAAAAGGACTGG					709 bp	B
F5+F6	OL6-R	14575-14605	31	GTAATAGATTACCAGAAGCAGCGTGCATAGC						B
F6+F7	OL7-F	16824-16853	30	AGAGTACACCTTTGAAAAAGGTGACTATGG					778 bp	B
F6+F7	OL7-R	17572-17601	30	CAAAGCACTCACAGTGTCAACAATTTCAGC						B
F7+F8	OL8-F	19591-19620	30	AACCTCTGGAACACTTTTACAAGACTTCAG					872 bp	B
F7+F8	OL8-R	20433-20462	30	GTTATGAAATAGTTTTTAACTGTACTGTCC						B
F8+F9	OL9-F	22771-22800	30	AGGTGATGAAGTCAGACAAATCGCTCCAGG					307 bp	A
F8+F9	OL9-R	23048-23077	30	GTAACCAACACCATTAGTGGGTTGGAAACC						A
F9+F10	OL10-F	25285-25314	30	TAGTTGTCTCAAGGGCTGTTGTTCTTGTGG					1006 bp
F9+F10	OL10-R	26261-26290	30	TATTAACTATTAACGTACCTGTCTCTTCCG
F9+F10-Rep									530 bp
F9+F10-Rep
	OL11-F	28932-28961	30	CTTTGCTGCTGCTTGACAGATTGAACCAGC					1113 bp
	OL11-R	104-133 pYES1L	30	CACTTGCCGATCTATGCGGTGTGAAATACC
